# Effect of genomic and cellular environments on gene expression noise

**DOI:** 10.1101/2022.08.31.506082

**Authors:** Clarice KY Hong, Avinash Ramu, Siqi Zhao, Barak A Cohen

## Abstract

Individual cells from isogenic populations often display large cell-to-cell differences in gene expression. This “noise” in expression derives from several sources, including the genomic and cellular environment in which a gene resides. Large-scale maps of genomic environments have revealed the effects of epigenetic modifications and transcription factor occupancy on mean expression levels, but leveraging such maps to explain expression noise will require new methods to assay how expression noise changes at locations across the genome. To address this gap, we present Single-cell Analysis of Reporter Gene Expression Noise and Transcriptome (SARGENT), a method that simultaneously measures the noisiness of reporter genes integrated throughout the genome and the global mRNA profiles of individual reporter-gene-containing cells. Using SARGENT, we performed the first comprehensive genome-wide survey of how genomic locations impact gene expression noise. We found that the mean and noise of expression correlate with different histone modifications. We quantified the intrinsic and extrinsic components of reporter gene noise and, using the associated mRNA profiles, assigned the extrinsic component to differences between the CD24^+^ “stem-like” sub-state and the more “differentiated” sub-state. SARGENT also reveals the effects of transgene integrations on endogenous gene expression, which will help guide the search for “safe-harbor” loci. Taken together, we show that SARGENT is a powerful tool to measure both the mean and noise of gene expression at locations across the genome, and that the data generated by SARGENT reveals important insights into the regulation of gene expression noise genome-wide.
