## Supplementary Table 8 for "Effect of genomic and cellular environments on gene expression noise"

### Sheet: Sheet1
Data	Source Experiment	Source File
H3K27ac ChIP-seq	ENCSR000AKP	ENCFF437DPT
H3K4me3 ChIP-seq	ENCSR000EWA	ENCFF961SPZ
H2A.Z ChIP-seq	ENCSR000APC	ENCFF213OTI
H3K27me3 ChIP-seq	ENCSR000EWB	ENCFF031FSF
H3K36me3 ChIP-seq	ENCSR000AKR	ENCFF520LHY
H3K4me1 ChIP-seq	ENCSR000AKS	ENCFF759NWD
H3K4me2 ChIP-seq	ENCSR000AKT	ENCFF749KLQ
H3K79me3 ChIP-seq	ENCSR000APD	ENCFF945LQZ
H3K9ac ChIP-seq	ENCSR000AKV	ENCFF891CHI
H3K9me3 ChIP-seq	ENCSR000APE	ENCFF954LYH
H4K20me1 ChIP-seq	ENCSR000AKX	ENCFF909RKY
ATAC-seq	ENCSR868FGK	ENCFF698MIQ
