## Supplementary Table 7 for "Effect of genomic and cellular environments on gene expression noise"

### Sheet: Sheet1
Primary GFP probes
Left Arm	Left Adapter	Backbone	Right Adapter	Right Arm
/5hexynyl/gctcgaccaggatggACATCATAGT	ctgcgaatatACTATGATGT	/5Phos/atattcgcagtgcattactggtAGTGGTAGGTAGACATTCatagtacagatgcattactggtAGTGGTAGGTAGACATTCctgagtgttg	acagtcacttcaacactcag	/5Phos/aagtgactgtttacgtcgccgtcca/3AzideN/
/5hexynyl/tcgccctcgccggaCACATCATAGT	ctgcgaatatACTATGATGT	/5Phos/atattcgcagtgcattactggtAGTGGTAGGTAGACATTCatagtacagatgcattactggtAGTGGTAGGTAGACATTCctgagtgttg	acagtcacttcaacactcag	/5Phos/aagtgactgttaggtggcatcgccc/3AzideN/
/5hexynyl/ttcagggtcagcttGACATCATAGT	ctgcgaatatACTATGATGT	/5Phos/atattcgcagtgcattactggtAGTGGTAGGTAGACATTCatagtacagatgcattactggtAGTGGTAGGTAGACATTCctgagtgttg	acagtcacttcaacactcag	/5Phos/aagtgactgtgtggtgcagatgaac/3AzideN/
/5hexynyl/cggctgaagcactgCACATCATAGT	ctgcgaatatACTATGATGT	/5Phos/atattcgcagtgcattactggtAGTGGTAGGTAGACATTCatagtacagatgcattactggtAGTGGTAGGTAGACATTCctgagtgttg	acagtcacttcaacactcag	/5Phos/aagtgactgtatgtggtcggggtag/3AzideN/
/5hexynyl/gccttcgggcatggCACATCATAGT	ctgcgaatatACTATGATGT	/5Phos/atattcgcagtgcattactggtAGTGGTAGGTAGACATTCatagtacagatgcattactggtAGTGGTAGGTAGACATTCctgagtgttg	acagtcacttcaacactcag	/5Phos/aagtgactgtgcgctcctggacgta/3AzideN/
/5hexynyl/tcggcgcgggtcttGACATCATAGT	ctgcgaatatACTATGATGT	/5Phos/atattcgcagtgcattactggtAGTGGTAGGTAGACATTCatagtacagatgcattactggtAGTGGTAGGTAGACATTCctgagtgttg	acagtcacttcaacactcag	/5Phos/aagtgactgtccctcgaacttcacc/3AzideN/
/5hexynyl/tgtgccccaggatgTACATCATAGT	ctgcgaatatACTATGATGT	/5Phos/atattcgcagtgcattactggtAGTGGTAGGTAGACATTCatagtacagatgcattactggtAGTGGTAGGTAGACATTCctgagtgttg	acagtcacttcaacactcag	/5Phos/aagtgactgtagttgtactccagct/3AzideN/
/5hexynyl/gttgtggcggatctTACATCATAGT	ctgcgaatatACTATGATGT	/5Phos/atattcgcagtgcattactggtAGTGGTAGGTAGACATTCatagtacagatgcattactggtAGTGGTAGGTAGACATTCctgagtgttg	acagtcacttcaacactcag	/5Phos/aagtgactgtgctgccgtcctcgat/3AzideN/
/5hexynyl/acggggccgtcgccGACATCATAGT	ctgcgaatatACTATGATGT	/5Phos/atattcgcagtgcattactggtAGTGGTAGGTAGACATTCatagtacagatgcattactggtAGTGGTAGGTAGACATTCctgagtgttg	acagtcacttcaacactcag	/5Phos/aagtgactgtttgtcgggcagcagc/3AzideN/
/5hexynyl/tgtgatcgcgcttcTACATCATAGT	ctgcgaatatACTATGATGT	/5Phos/atattcgcagtgcattactggtAGTGGTAGGTAGACATTCatagtacagatgcattactggtAGTGGTAGGTAGACATTCctgagtgttg	acagtcacttcaacactcag	/5Phos/aagtgactgtactccagcaggacca/3AzideN/
Secondary clampFISH probe
Left Arm	Left Adapter	Backbone	Right Adapter	Right Arm
/5Hexynyl/ACTaccagtaatgca/iCy5/TTTTAATATT	TAACTCATTGAATATTAAAA	/5Phos/caatgagttaCAGGAGTTGTGTTTGTGGACGAAGAGCACCatcatattaaggCAGGAGTTGTGTTTGTGGACGAAGAGCACCataagaatca	ACAGTCACTTTGATTCTTAT	/5Phos/AAGTGACTGTGAATGTCTACCTACC/3AzideN/
Tertiary clampFISH probe
Left Arm	Left Adapter	Backbone	Right Adapter	Right Arm
/5Hexynyl/CAAACACAACTCCTGACATCATAGT	ctgcgaatatACTATGATGT	/5Phos/ATATTCGCAGTGCATTACTGGTAGTGGTAGGTAGACATTCATAGTACAGATGCATTACTGGTAGTGGTAGGTAGACATTCCTGAGTGTTG	acagtcacttcaacactcag	/5Phos/AAGTGACTGTGGTGCTCTTCGTCCA/3AzideN/
