## Supplementary Table 6 for "Effect of genomic and cellular environments on gene expression noise"

### Sheet: Sheet1
Name	Sequence
CAS P20	CTACACGACGCTCTTCCGATCT
CAS P32	GTCAGATGTGTATAAGAGACAG
CAS P41	GTGACTGGAGTTCAGACGTGTGCTCTTCCGATCTTCTCGCTTCGAGTCTAGA
CAS P42	GTGACTGGAGTTCAGACGTGTGCTCTTCCGATCTAGCTCTCGCTTCGAGTCTAGA
CAS P45	TCTCGCTTCGAGTCTAGA
CAS P48	CAAGCAGAAGACGGCATACGAGATNNNNNNNNNGTGACTGGAGTTCAGAC
CAS P55	GTGACTGGAGTTCAGACGTGTGCTCTTCCGATCTTAGGACCGGCCTTAAAGC
CAS P57	GGGGCACAAGCTTAATTGAGAGCTCTCGCTTCGAGTCTAGANNNNNNNNNNNNNNNNCTCGAGTTGTGGCCGGCCCTT
CAS P58	TGCCTGGCGTCTACTATGTG
CAS P59	AACGCCAGGGTTTTCCCAA
CAS P60	CTTTCCCTACACGACGCTCTTCCGATCT(N)nCTCGCTTCGAGTCTAGA
CAS P61	GTGACTGGAGTTCAGACGTGTGCTCTTCCGATCTGCCAGGGTTTTCCCAAC
CAS P62	AATGATACGGCGACCACCGAGATCTACACNNNNNNACACTCTTTCCCTACACGACGCT
CAS P63	CAAGCAGAAGACGGCATACGAGATNNNNNNNNNGTGACTGGAGTTCAGACGTG
CAS P64	GTACGCATGCCGCATGATTATCTTTAACGTACGTCAC
CAS P65	ACGACGCTCTTCCGATCTGCTCGA(N)nGTACGTCACAATATGATTATCTTTCTAG
CAS PP2	ATCTACACTCTTTCCCTACACGACGCTCTTC
CAS PP4	AATGATACGGCGACCACCGAGATCTACACTCTTTCCCTACA
CAS CS2	CGAGATCTACACTCGTCGGCAGCGTCAGATGTGTATAAGAGACAG
CAS CS4	AATGATACGGCGACCACCGAGATCTACACTCGTCG
