## Supplementary Table 5 for "Effect of genomic and cellular environments on gene expression noise"

gene	clone	locBC	pseudobulk	rep	condition
PEX6	clone0	LP1_latest_CCGTTATTTGGGGTAA	3.4935920238494873	rep1	control
PEX6	clone0	LP1_latest_CCGTTATTTGGGGTAA	3.528494119644165	rep2	control
PEX6	clone0	LP1_latest_CCGTTATTTGGGGTAA	3.9177417755126953	rep1	insert
PEX6	clone0	LP1_latest_CCGTTATTTGGGGTAA	3.3869874477386475	rep2	insert
ERGIC2	clone0	LP1_latest_TCTTAAGCTAGATAGA	4.7796502113342285	rep1	control
ERGIC2	clone0	LP1_latest_TCTTAAGCTAGATAGA	4.749079704284668	rep2	control
ERGIC2	clone0	LP1_latest_TCTTAAGCTAGATAGA	5.285765647888184	rep1	insert
ERGIC2	clone0	LP1_latest_TCTTAAGCTAGATAGA	5.086947917938232	rep2	insert
UFM1	clone2	LP1_latest_TGTAAAGTATCGTTAT	4.802175045013428	rep1	control
UFM1	clone2	LP1_latest_TGTAAAGTATCGTTAT	4.853050231933594	rep2	control
UFM1	clone2	LP1_latest_TGTAAAGTATCGTTAT	4.92257022857666	rep1	insert
UFM1	clone2	LP1_latest_TGTAAAGTATCGTTAT	4.8587565422058105	rep2	insert
MTPN	clone2	LP1_latest_CGGTAAGTGGCGTGAA	6.239653587341309	rep1	control
MTPN	clone2	LP1_latest_CGGTAAGTGGCGTGAA	6.253139972686768	rep2	control
MTPN	clone2	LP1_latest_CGGTAAGTGGCGTGAA	6.246608734130859	rep1	insert
MTPN	clone2	LP1_latest_CGGTAAGTGGCGTGAA	6.164822101593018	rep2	insert
DEPDC1	clone3	LP1_latest_AAGTAGCGTCATGCTC	4.245336532592773	rep1	control
DEPDC1	clone3	LP1_latest_AAGTAGCGTCATGCTC	4.305078983306885	rep2	control
DEPDC1	clone3	LP1_latest_AAGTAGCGTCATGCTC	4.424118995666504	rep1	insert
DEPDC1	clone3	LP1_latest_AAGTAGCGTCATGCTC	4.268362998962402	rep2	insert
ZNF131	clone3	LP1_latest_TTTTCTTGTTAAAGTC	4.745113849639893	rep1	control
ZNF131	clone3	LP1_latest_TTTTCTTGTTAAAGTC	4.767520427703857	rep2	control
ZNF131	clone3	LP1_latest_TTTTCTTGTTAAAGTC	4.835243225097656	rep1	insert
ZNF131	clone3	LP1_latest_TTTTCTTGTTAAAGTC	4.6952338218688965	rep2	insert
CASK	clone3	LP1_latest_TACCAATCTCAATAGT	2.454101324081421	rep1	control
CASK	clone3	LP1_latest_TACCAATCTCAATAGT	2.593597412109375	rep2	control
CASK	clone3	LP1_latest_TACCAATCTCAATAGT	2.667968988418579	rep1	insert
CASK	clone3	LP1_latest_TACCAATCTCAATAGT	1.8891264200210571	rep2	insert
NUP88	clone3	LP1_latest_ACCCGCACCCTCCTAA	3.682798147201538	rep1	control
NUP88	clone3	LP1_latest_ACCCGCACCCTCCTAA	3.809258222579956	rep2	control
NUP88	clone3	LP1_latest_ACCCGCACCCTCCTAA	3.799224376678467	rep1	insert
NUP88	clone3	LP1_latest_ACCCGCACCCTCCTAA	3.976350784301758	rep2	insert
TNRC6B	clone4	LP1_latest_GCTCCTATGGTACTCC	4.8649163246154785	rep1	control
TNRC6B	clone4	LP1_latest_GCTCCTATGGTACTCC	4.878952980041504	rep2	control
TNRC6B	clone4	LP1_latest_GCTCCTATGGTACTCC	4.057765007019043	rep1	insert
TNRC6B	clone4	LP1_latest_GCTCCTATGGTACTCC	5.019979000091553	rep2	insert
EIF3E	clone6	LP1_latest_ATGGTTATGTATCACA	6.5095319747924805	rep1	control
EIF3E	clone6	LP1_latest_ATGGTTATGTATCACA	6.50683069229126	rep2	control
EIF3E	clone6	LP1_latest_ATGGTTATGTATCACA	6.4754862785339355	rep1	insert
EIF3E	clone6	LP1_latest_ATGGTTATGTATCACA	6.491687297821045	rep2	insert
SLC25A16	clone6	LP1_latest_AGACGTATTCTATTCC	2.997260332107544	rep1	control
SLC25A16	clone6	LP1_latest_AGACGTATTCTATTCC	3.0327229499816895	rep2	control
SLC25A16	clone6	LP1_latest_AGACGTATTCTATTCC	4.036205768585205	rep1	insert
SLC25A16	clone6	LP1_latest_AGACGTATTCTATTCC	2.9249825477600098	rep2	insert
KIF11	clone6	LP1_latest_CGTTGTTGCTACATCA	4.59396505355835	rep1	control
KIF11	clone6	LP1_latest_CGTTGTTGCTACATCA	4.667069911956787	rep2	control
KIF11	clone6	LP1_latest_CGTTGTTGCTACATCA	4.62372350692749	rep1	insert
KIF11	clone6	LP1_latest_CGTTGTTGCTACATCA	4.942309379577637	rep2	insert
POLH	clone6	LP1_latest_CATGAACTGTCACACT	3.082545518875122	rep1	control
POLH	clone6	LP1_latest_CATGAACTGTCACACT	3.1079518795013428	rep2	control
POLH	clone6	LP1_latest_CATGAACTGTCACACT	4.00718879699707	rep1	insert
POLH	clone6	LP1_latest_CATGAACTGTCACACT	2.7335457801818848	rep2	insert
C12orf40	clone7	LP1_latest_TTATTTGTACTGTAAA	2.7670719623565674	rep1	control
C12orf40	clone7	LP1_latest_TTATTTGTACTGTAAA	2.7360353469848633	rep2	control
C12orf40	clone7	LP1_latest_TTATTTGTACTGTAAA	3.54463791847229	rep1	insert
C12orf40	clone7	LP1_latest_TTATTTGTACTGTAAA	1.8796998262405396	rep2	insert
HDAC8	clone7	LP1_latest_TTCTTCGATTTGGTGC	3.4643499851226807	rep1	control
HDAC8	clone7	LP1_latest_TTCTTCGATTTGGTGC	3.4703264236450195	rep2	control
HDAC8	clone7	LP1_latest_TTCTTCGATTTGGTGC	3.5320253372192383	rep1	insert
HDAC8	clone7	LP1_latest_TTCTTCGATTTGGTGC	3.566328287124634	rep2	insert
FAM227A	clone8	LP1_latest_TTTTTAATTATTTCAA	1.5365808010101318	rep1	control
FAM227A	clone8	LP1_latest_TTTTTAATTATTTCAA	1.7350528240203857	rep2	control
FAM227A	clone8	LP1_latest_TTTTTAATTATTTCAA	1.4540742635726929	rep1	insert
FAM227A	clone8	LP1_latest_TTTTTAATTATTTCAA	1.9354867935180664	rep2	insert
SSBP2	clone10	LP1_latest_TTTACTATCAAGATCA	3.1423180103302	rep1	control
SSBP2	clone10	LP1_latest_TTTACTATCAAGATCA	3.3285176753997803	rep2	control
SSBP2	clone10	LP1_latest_TTTACTATCAAGATCA	3.52339768409729	rep1	insert
SSBP2	clone10	LP1_latest_TTTACTATCAAGATCA	3.7550268173217773	rep2	insert
PNPLA8	clone10	LP1_latest_ACCGATGGGAAGTTCA	4.214853763580322	rep1	control
PNPLA8	clone10	LP1_latest_ACCGATGGGAAGTTCA	4.22704553604126	rep2	control
PNPLA8	clone10	LP1_latest_ACCGATGGGAAGTTCA	4.7595367431640625	rep1	insert
PNPLA8	clone10	LP1_latest_ACCGATGGGAAGTTCA	4.630458831787109	rep2	insert
EPB41	clone11	LP1_latest_ACAAATCCAGAAGGGT	5.797328948974609	rep1	control
EPB41	clone11	LP1_latest_ACAAATCCAGAAGGGT	5.835968971252441	rep2	control
EPB41	clone11	LP1_latest_ACAAATCCAGAAGGGT	6.0350775718688965	rep1	insert
EPB41	clone11	LP1_latest_ACAAATCCAGAAGGGT	5.696691036224365	rep2	insert
GSE1	clone11	LP1_latest_TCGGCTTAATGTGTCA	5.101083755493164	rep1	control
GSE1	clone11	LP1_latest_TCGGCTTAATGTGTCA	5.178646087646484	rep2	control
GSE1	clone11	LP1_latest_TCGGCTTAATGTGTCA	5.526033878326416	rep1	insert
GSE1	clone11	LP1_latest_TCGGCTTAATGTGTCA	4.929002285003662	rep2	insert
FAM13A	clone11	LP1_latest_GACTTATTAAACTTAT	4.7026262283325195	rep1	control
FAM13A	clone11	LP1_latest_GACTTATTAAACTTAT	4.672339916229248	rep2	control
FAM13A	clone11	LP1_latest_GACTTATTAAACTTAT	5.0380706787109375	rep1	insert
FAM13A	clone11	LP1_latest_GACTTATTAAACTTAT	4.7668609619140625	rep2	insert
MTHFR	clone12	LP1_latest_TTGTTATTTATGATGA	4.65083646774292	rep1	control
MTHFR	clone12	LP1_latest_TTGTTATTTATGATGA	4.760022163391113	rep2	control
MTHFR	clone12	LP1_latest_TTGTTATTTATGATGA	4.145264625549316	rep1	insert
MTHFR	clone12	LP1_latest_TTGTTATTTATGATGA	4.690179347991943	rep2	insert
ABCC5	clone12	LP1_latest_AGAGTGTGTCCGTTTC	4.243475437164307	rep1	control
ABCC5	clone12	LP1_latest_AGAGTGTGTCCGTTTC	4.28184700012207	rep2	control
ABCC5	clone12	LP1_latest_AGAGTGTGTCCGTTTC	4.581114768981934	rep1	insert
ABCC5	clone12	LP1_latest_AGAGTGTGTCCGTTTC	3.77467679977417	rep2	insert
CLASP1	clone14	LP1_latest_TCCCACTGTTCTAAGA	3.4946815967559814	rep1	control
CLASP1	clone14	LP1_latest_TCCCACTGTTCTAAGA	3.5006377696990967	rep2	control
CLASP1	clone14	LP1_latest_TCCCACTGTTCTAAGA	3.718064546585083	rep1	insert
CLASP1	clone14	LP1_latest_TCCCACTGTTCTAAGA	3.0120086669921875	rep2	insert
ANKS1A	clone14	LP1_latest_GTCCGCGGTAAGAACC	3.2236170768737793	rep1	control
ANKS1A	clone14	LP1_latest_GTCCGCGGTAAGAACC	3.2000677585601807	rep2	control
ANKS1A	clone14	LP1_latest_GTCCGCGGTAAGAACC	3.2671170234680176	rep1	insert
ANKS1A	clone14	LP1_latest_GTCCGCGGTAAGAACC	3.8548786640167236	rep2	insert
PKIB	clone16	LP1_latest_TAATCTTATTAACTAT	4.823414325714111	rep1	control
PKIB	clone16	LP1_latest_TAATCTTATTAACTAT	4.767240047454834	rep2	control
PKIB	clone16	LP1_latest_TAATCTTATTAACTAT	5.5907464027404785	rep1	insert
PKIB	clone16	LP1_latest_TAATCTTATTAACTAT	5.131004810333252	rep2	insert
SCAF8	clone18	LP1_latest_GGTTGTTAGTTGTGGT	4.535402297973633	rep1	control
SCAF8	clone18	LP1_latest_GGTTGTTAGTTGTGGT	4.605341911315918	rep2	control
SCAF8	clone18	LP1_latest_GGTTGTTAGTTGTGGT	3.9298815727233887	rep1	insert
SCAF8	clone18	LP1_latest_GGTTGTTAGTTGTGGT	4.627168655395508	rep2	insert
VKORC1L1	clone19	LP1_latest_AGCGGTAATTACTATA	3.9951095581054688	rep1	control
VKORC1L1	clone19	LP1_latest_AGCGGTAATTACTATA	3.9583709239959717	rep2	control
VKORC1L1	clone19	LP1_latest_AGCGGTAATTACTATA	4.443044662475586	rep1	insert
VKORC1L1	clone19	LP1_latest_AGCGGTAATTACTATA	4.209710597991943	rep2	insert
NCAM2	clone19	LP1_latest_GGGGGTTTGTTGATAA	3.9245693683624268	rep1	control
NCAM2	clone19	LP1_latest_GGGGGTTTGTTGATAA	3.976933717727661	rep2	control
NCAM2	clone19	LP1_latest_GGGGGTTTGTTGATAA	4.00611686706543	rep1	insert
NCAM2	clone19	LP1_latest_GGGGGTTTGTTGATAA	3.4844818115234375	rep2	insert
ACTR2	clone20	LP1_latest_ATGTCCTCAGATTATA	6.012477874755859	rep1	control
ACTR2	clone20	LP1_latest_ATGTCCTCAGATTATA	6.042876243591309	rep2	control
ACTR2	clone20	LP1_latest_ATGTCCTCAGATTATA	6.0875701904296875	rep1	insert
ACTR2	clone20	LP1_latest_ATGTCCTCAGATTATA	6.090780258178711	rep2	insert
ZFP69	clone20	LP1_latest_GCACCATCGCTACTGA	1.5326519012451172	rep1	control
ZFP69	clone20	LP1_latest_GCACCATCGCTACTGA	1.4985442161560059	rep2	control
ZFP69	clone20	LP1_latest_GCACCATCGCTACTGA	2.155471086502075	rep1	insert
ZFP69	clone20	LP1_latest_GCACCATCGCTACTGA	1.803956389427185	rep2	insert
METTL6	clone20	LP1_latest_TTGCCGCAGGCTGTTC	3.1256864070892334	rep1	control
METTL6	clone20	LP1_latest_TTGCCGCAGGCTGTTC	3.2447164058685303	rep2	control
METTL6	clone20	LP1_latest_TTGCCGCAGGCTGTTC	2.926283121109009	rep1	insert
METTL6	clone20	LP1_latest_TTGCCGCAGGCTGTTC	3.4568800926208496	rep2	insert
CELF1	clone24	LP1_latest_CTGTGCTTTTACACGT	4.961127758026123	rep1	control
CELF1	clone24	LP1_latest_CTGTGCTTTTACACGT	5.008204460144043	rep2	control
CELF1	clone24	LP1_latest_CTGTGCTTTTACACGT	4.948217391967773	rep1	insert
CELF1	clone24	LP1_latest_CTGTGCTTTTACACGT	4.8974785804748535	rep2	insert
EDEM2	clone24	LP1_latest_GCCTATTGTCTAAAGT	2.9813477993011475	rep1	control
EDEM2	clone24	LP1_latest_GCCTATTGTCTAAAGT	2.8498356342315674	rep2	control
EDEM2	clone24	LP1_latest_GCCTATTGTCTAAAGT	3.3209874629974365	rep1	insert
EDEM2	clone24	LP1_latest_GCCTATTGTCTAAAGT	2.978928327560425	rep2	insert
SP2	clone25	LP1_latest_TACTTTAATAAGTTTG	2.7953591346740723	rep1	control
SP2	clone25	LP1_latest_TACTTTAATAAGTTTG	2.8002524375915527	rep2	control
SP2	clone25	LP1_latest_TACTTTAATAAGTTTG	1.8682600259780884	rep1	insert
SP2	clone25	LP1_latest_TACTTTAATAAGTTTG	2.941391944885254	rep2	insert
CCND3	clone25	LP1_latest_ATTACGGACCTTGGGT	5.1078972816467285	rep1	control
CCND3	clone25	LP1_latest_ATTACGGACCTTGGGT	5.0832390785217285	rep2	control
CCND3	clone25	LP1_latest_ATTACGGACCTTGGGT	4.822664737701416	rep1	insert
CCND3	clone25	LP1_latest_ATTACGGACCTTGGGT	5.183069705963135	rep2	insert
EZR	clone29	LP1_latest_TAGAGTCTGAAACGAA	5.777728080749512	rep1	control
EZR	clone29	LP1_latest_TAGAGTCTGAAACGAA	5.75338888168335	rep2	control
EZR	clone29	LP1_latest_TAGAGTCTGAAACGAA	5.843328475952148	rep1	insert
EZR	clone29	LP1_latest_TAGAGTCTGAAACGAA	5.811251163482666	rep2	insert
HSDL1	clone29	LP1_latest_TATTCTGTTAATCACT	3.910628080368042	rep1	control
HSDL1	clone29	LP1_latest_TATTCTGTTAATCACT	3.9091269969940186	rep2	control
HSDL1	clone29	LP1_latest_TATTCTGTTAATCACT	3.8012561798095703	rep1	insert
HSDL1	clone29	LP1_latest_TATTCTGTTAATCACT	4.10699987411499	rep2	insert
SPRY1	clone30	LP1_latest_TTGCTGCTCGCCATTC	0.9460588097572327	rep1	control
SPRY1	clone30	LP1_latest_TTGCTGCTCGCCATTC	0.9549983143806458	rep2	control
SPRY1	clone30	LP1_latest_TTGCTGCTCGCCATTC	4.377404689788818	rep1	insert
SPRY1	clone30	LP1_latest_TTGCTGCTCGCCATTC	3.67159366607666	rep2	insert
ZDHHC18	clone35	LP1_latest_TGCCATTCTTATAGTC	3.0694291591644287	rep1	control
ZDHHC18	clone35	LP1_latest_TGCCATTCTTATAGTC	3.111372232437134	rep2	control
ZDHHC18	clone35	LP1_latest_TGCCATTCTTATAGTC	3.1324939727783203	rep1	insert
ZDHHC18	clone35	LP1_latest_TGCCATTCTTATAGTC	3.689531087875366	rep2	insert
DOCK2	clone45	LP1_latest_GTATCCCTGCGTTATA	3.405280351638794	rep1	control
DOCK2	clone45	LP1_latest_GTATCCCTGCGTTATA	3.4876792430877686	rep2	control
DOCK2	clone45	LP1_latest_GTATCCCTGCGTTATA	2.1117403507232666	rep1	insert
DOCK2	clone45	LP1_latest_GTATCCCTGCGTTATA	2.4879837036132812	rep2	insert
SLAIN2	clone45	LP1_latest_ATGATAATGTGGGTTG	4.148799419403076	rep1	control
SLAIN2	clone45	LP1_latest_ATGATAATGTGGGTTG	4.022833824157715	rep2	control
SLAIN2	clone45	LP1_latest_ATGATAATGTGGGTTG	4.573360443115234	rep1	insert
SLAIN2	clone45	LP1_latest_ATGATAATGTGGGTTG	4.398875713348389	rep2	insert
MAPRE3	clone45	LP1_latest_TGAAGTCAGTTAGCAA	3.9149794578552246	rep1	control
MAPRE3	clone45	LP1_latest_TGAAGTCAGTTAGCAA	3.821791172027588	rep2	control
MAPRE3	clone45	LP1_latest_TGAAGTCAGTTAGCAA	3.8644347190856934	rep1	insert
MAPRE3	clone45	LP1_latest_TGAAGTCAGTTAGCAA	4.052797794342041	rep2	insert
WDR12	clone47	LP1_latest_TTTTTACTAGGTTTCA	4.491531848907471	rep1	control
WDR12	clone47	LP1_latest_TTTTTACTAGGTTTCA	4.485774517059326	rep2	control
WDR12	clone47	LP1_latest_TTTTTACTAGGTTTCA	4.449881553649902	rep1	insert
WDR12	clone47	LP1_latest_TTTTTACTAGGTTTCA	4.356118202209473	rep2	insert
SGMS1	clone47	LP1_latest_TCCTTGCATATGGTAA	4.49214506149292	rep1	control
SGMS1	clone47	LP1_latest_TCCTTGCATATGGTAA	4.489455223083496	rep2	control
SGMS1	clone47	LP1_latest_TCCTTGCATATGGTAA	4.53891658782959	rep1	insert
SGMS1	clone47	LP1_latest_TCCTTGCATATGGTAA	4.489619255065918	rep2	insert
TMEM68	clone49	LP1_latest_TTTGGGCAATCTTCAC	3.9375	rep1	control
TMEM68	clone49	LP1_latest_TTTGGGCAATCTTCAC	3.9929988384246826	rep2	control
TMEM68	clone49	LP1_latest_TTTGGGCAATCTTCAC	4.061249732971191	rep1	insert
TMEM68	clone49	LP1_latest_TTTGGGCAATCTTCAC	4.092850208282471	rep2	insert
DST	clone50	LP1_latest_TGTTTTGTTCATTTCT	4.185959339141846	rep1	control
DST	clone50	LP1_latest_TGTTTTGTTCATTTCT	4.2856035232543945	rep2	control
DST	clone50	LP1_latest_TGTTTTGTTCATTTCT	4.72542667388916	rep1	insert
DST	clone50	LP1_latest_TGTTTTGTTCATTTCT	4.424678325653076	rep2	insert
MBD5	clone50	LP1_latest_TATACATATGTATTCT	4.149547576904297	rep1	control
MBD5	clone50	LP1_latest_TATACATATGTATTCT	4.098976135253906	rep2	control
MBD5	clone50	LP1_latest_TATACATATGTATTCT	4.648404598236084	rep1	insert
MBD5	clone50	LP1_latest_TATACATATGTATTCT	4.585365295410156	rep2	insert
EVL	clone50	LP1_latest_CTTCACTCTAGTGTGT	3.621563196182251	rep1	control
EVL	clone50	LP1_latest_CTTCACTCTAGTGTGT	3.586237907409668	rep2	control
EVL	clone50	LP1_latest_CTTCACTCTAGTGTGT	3.9819893836975098	rep1	insert
EVL	clone50	LP1_latest_CTTCACTCTAGTGTGT	4.174413204193115	rep2	insert
HAUS4	clone66	LP1_latest_TGCCAGGTATACCTCA	4.51456880569458	rep1	control
HAUS4	clone66	LP1_latest_TGCCAGGTATACCTCA	4.509415626525879	rep2	control
HAUS4	clone66	LP1_latest_TGCCAGGTATACCTCA	4.841732978820801	rep1	insert
HAUS4	clone66	LP1_latest_TGCCAGGTATACCTCA	4.823617935180664	rep2	insert
CSNK1A1	clone67	LP1_latest_ATTGTTGCAGACCATC	5.732290744781494	rep1	control
CSNK1A1	clone67	LP1_latest_ATTGTTGCAGACCATC	5.693875312805176	rep2	control
CSNK1A1	clone67	LP1_latest_ATTGTTGCAGACCATC	5.675431251525879	rep1	insert
CSNK1A1	clone67	LP1_latest_ATTGTTGCAGACCATC	5.658033847808838	rep2	insert
PHF6	clone70	LP1_latest_GTGACTTGAGAGGACT	5.1197123527526855	rep1	control
PHF6	clone70	LP1_latest_GTGACTTGAGAGGACT	5.163923263549805	rep2	control
PHF6	clone70	LP1_latest_GTGACTTGAGAGGACT	4.63499641418457	rep1	insert
PHF6	clone70	LP1_latest_GTGACTTGAGAGGACT	5.321252822875977	rep2	insert
CUTC	clone70	LP1_latest_TTGTTTCAGGTGTTTT	3.6395442485809326	rep1	control
CUTC	clone70	LP1_latest_TTGTTTCAGGTGTTTT	3.7741692066192627	rep2	control
CUTC	clone70	LP1_latest_TTGTTTCAGGTGTTTT	3.394390106201172	rep1	insert
CUTC	clone70	LP1_latest_TTGTTTCAGGTGTTTT	3.545956611633301	rep2	insert
CREB1	clone70	LP1_latest_GTAGCTTACACTTAAT	3.7503414154052734	rep1	control
CREB1	clone70	LP1_latest_GTAGCTTACACTTAAT	3.7040247917175293	rep2	control
CREB1	clone70	LP1_latest_GTAGCTTACACTTAAT	3.451723098754883	rep1	insert
CREB1	clone70	LP1_latest_GTAGCTTACACTTAAT	3.958226203918457	rep2	insert
USP38	clone73	LP1_latest_AGTACTGCTTTCAATA	4.309829235076904	rep1	control
USP38	clone73	LP1_latest_AGTACTGCTTTCAATA	4.279944896697998	rep2	control
USP38	clone73	LP1_latest_AGTACTGCTTTCAATA	4.228883266448975	rep1	insert
USP38	clone73	LP1_latest_AGTACTGCTTTCAATA	4.203519821166992	rep2	insert
IMMP2L	clone73	LP1_latest_ATTCACATGGTTATAG	4.362022876739502	rep1	control
IMMP2L	clone73	LP1_latest_ATTCACATGGTTATAG	4.350399494171143	rep2	control
IMMP2L	clone73	LP1_latest_ATTCACATGGTTATAG	4.121082782745361	rep1	insert
IMMP2L	clone73	LP1_latest_ATTCACATGGTTATAG	4.505887985229492	rep2	insert
MKNK1	clone103	LP1_latest_ATATCATTTTATGGTT	4.048891544342041	rep1	control
MKNK1	clone103	LP1_latest_ATATCATTTTATGGTT	4.077447891235352	rep2	control
MKNK1	clone103	LP1_latest_ATATCATTTTATGGTT	4.23233699798584	rep1	insert
MKNK1	clone103	LP1_latest_ATATCATTTTATGGTT	3.9077892303466797	rep2	insert
PTCH1	clone106	LP1_latest_TTCCGTCACGATATTC	2.62485408782959	rep1	control
PTCH1	clone106	LP1_latest_TTCCGTCACGATATTC	2.784391403198242	rep2	control
PTCH1	clone106	LP1_latest_TTCCGTCACGATATTC	2.371397018432617	rep1	insert
PTCH1	clone106	LP1_latest_TTCCGTCACGATATTC	3.0638608932495117	rep2	insert
GALNT7	clone106	LP1_latest_ATGGCTTCTCTCTGCA	4.5190019607543945	rep1	control
GALNT7	clone106	LP1_latest_ATGGCTTCTCTCTGCA	4.526734352111816	rep2	control
GALNT7	clone106	LP1_latest_ATGGCTTCTCTCTGCA	4.734790325164795	rep1	insert
GALNT7	clone106	LP1_latest_ATGGCTTCTCTCTGCA	4.693068981170654	rep2	insert
POU2F1	clone106	LP1_latest_AATTTCTTCATTCTCA	3.9331116676330566	rep1	control
POU2F1	clone106	LP1_latest_AATTTCTTCATTCTCA	3.983045816421509	rep2	control
POU2F1	clone106	LP1_latest_AATTTCTTCATTCTCA	4.364037990570068	rep1	insert
POU2F1	clone106	LP1_latest_AATTTCTTCATTCTCA	3.8912837505340576	rep2	insert
ZC3H12C	clone106	LP1_latest_TGACGGGTTAACAGTT	1.1260156631469727	rep1	control
ZC3H12C	clone106	LP1_latest_TGACGGGTTAACAGTT	1.5147368907928467	rep2	control
ZC3H12C	clone106	LP1_latest_TGACGGGTTAACAGTT	2.240262269973755	rep1	insert
ZC3H12C	clone106	LP1_latest_TGACGGGTTAACAGTT	2.22843337059021	rep2	insert
KREMEN1	clone113	LP1_latest_ATGCGCTGACCATCAT	2.7632620334625244	rep1	control
KREMEN1	clone113	LP1_latest_ATGCGCTGACCATCAT	2.5400233268737793	rep2	control
KREMEN1	clone113	LP1_latest_ATGCGCTGACCATCAT	2.1026339530944824	rep1	insert
KREMEN1	clone113	LP1_latest_ATGCGCTGACCATCAT	3.582679510116577	rep2	insert
RABGAP1L	clone141	LP1_latest_TTGGATTTGCAAAGCA	4.52345609664917	rep1	control
RABGAP1L	clone141	LP1_latest_TTGGATTTGCAAAGCA	4.512742042541504	rep2	control
RABGAP1L	clone141	LP1_latest_TTGGATTTGCAAAGCA	4.4256792068481445	rep1	insert
RABGAP1L	clone141	LP1_latest_TTGGATTTGCAAAGCA	2.971250534057617	rep2	insert
NR6A1	clone141	LP1_latest_TTACTGGAGTAGGTGT	4.118861198425293	rep1	control
NR6A1	clone141	LP1_latest_TTACTGGAGTAGGTGT	4.083715915679932	rep2	control
NR6A1	clone141	LP1_latest_TTACTGGAGTAGGTGT	4.127538681030273	rep1	insert
NR6A1	clone141	LP1_latest_TTACTGGAGTAGGTGT	3.7049503326416016	rep2	insert
TTLL5	clone180	LP1_latest_GTTTAATTGTTTTTTA	2.461531162261963	rep1	control
TTLL5	clone180	LP1_latest_GTTTAATTGTTTTTTA	2.700796604156494	rep2	control
TTLL5	clone180	LP1_latest_GTTTAATTGTTTTTTA	3.4794132709503174	rep1	insert
TTLL5	clone180	LP1_latest_GTTTAATTGTTTTTTA	2.2615199089050293	rep2	insert
