## Supplementary Table 4 for "Effect of genomic and cellular environments on gene expression noise"

locBC	clone
LP1_latest_GGTCTTTCGGGATAAT	clone0
LP1_latest_GCAATGATCTCTTACG	clone0
LP1_latest_CCGTTATTTGGGGTAA	clone0
LP1_latest_TTTTTTCACTAAACCT	clone0
LP1_latest_TCTCACCTGTTCTATC	clone0
LP1_latest_AATCGTAAATTTGTAT	clone0
LP1_latest_TGTATTCATTTGCTGT	clone0
LP1_latest_TCTGTTGCTAATTTCT	clone0
LP1_latest_TCTTAAGCTAGATAGA	clone0
LP1_latest_AATTCATACTCGATCA	clone0
LP1_latest_ACGTTGCCATAATTCG	clone0
LP1_latest_GTTTGGTAGATCCAGA	clone0
LP1_latest_TTGGTGCGGGTGTGCC	clone0
LP1_latest_CAGGATTACACATCGT	clone0
LP1_latest_AACCAACCTAGGTAAA	clone1
LP1_latest_AGCGTGTCTGGTTTGT	clone1
LP1_latest_ATACGAGGTCGTGTAT	clone1
LP1_latest_CTATATGAGGACTGTC	clone2
LP1_latest_CGGTAAGTGGCGTGAA	clone2
LP1_latest_TGTAAAGTATCGTTAT	clone2
LP1_latest_CTGGTGTCTAGGTATA	clone2
LP1_latest_TGACCGTCGTCTTGAA	clone2
LP1_latest_TAGCGTGATTCTAGCT	clone2
LP1_latest_AAGTAAGAGTTTATTA	clone2
LP1_latest_AATAATGCATCTTCGA	clone2
LP1_latest_CACTGTGTGGTTGTGA	clone2
LP1_latest_AGTTAGTTTCGGAGTA	clone2
LP1_latest_TATCGTGTTCGACAAG	clone2
LP1_latest_GTGTAAACGTGTCGCA	clone2
LP1_latest_TTCGTCATCAAACATC	clone2
LP1_latest_CCAGTAGTCGTTAATG	clone2
LP1_latest_GATTGTAGTTCTACAA	clone2
LP1_latest_GACCTGGACGATCTAT	clone2
LP1_latest_ATTACATCCAAGCACA	clone3
LP1_latest_AGCTAATTATGGTCTT	clone3
LP1_latest_TATTATCCTCAGAAGT	clone3
LP1_latest_ATCTCGTTCATGTTTT	clone3
LP1_latest_CAATCCTACTATTTCC	clone3
LP1_latest_TAGTTTAGGTTACACG	clone3
LP1_latest_AAGTAGCGTCATGCTC	clone3
LP1_latest_TAAATCTTTTTGTTAT	clone3
LP1_latest_TGGTTTATAAATAAAG	clone3
LP1_latest_TGACTTGTGTGGGTAA	clone3
LP1_latest_GTGAAATATGGATACA	clone3
LP1_latest_TACCAATCTCAATAGT	clone3
LP1_latest_TTTTCTTGTTAAAGTC	clone3
LP1_latest_CTTTAATAATAATTCA	clone3
LP1_latest_CTTGATCAGGGGTTCA	clone3
LP1_latest_AGAAAGATAGCAGTTC	clone3
LP1_latest_GTGATCATATGGTTTA	clone3
LP1_latest_CTAACCAGGCTTCTGG	clone3
LP1_latest_TCTTATCGTCTTTATT	clone3
LP1_latest_ACCCGCACCCTCCTAA	clone3
LP1_latest_TAGTGTTTCTTGAATA	clone3
LP1_latest_GGCTCTAGATCCATGG	clone3
LP1_latest_TTGTTTGTCTTTGCAT	clone3
LP1_latest_GGTAACTACTTAAATA	clone3
LP1_latest_CCTAATCATAGAAGGA	clone3
LP1_latest_TATGTTCATACTGTGT	clone3
LP1_latest_CGTTCGTTTTATTCTA	clone3
LP1_latest_TGAATTCTCATCTTTG	clone3
LP1_latest_GCTCCTATGGTACTCC	clone4
LP1_latest_ATATTTTCGCCCCGCA	clone5
LP1_latest_AGACGTATTCTATTCC	clone6
LP1_latest_CTTATGGGTAACATAC	clone6
LP1_latest_CGTTGTTGCTACATCA	clone6
LP1_latest_GTATCGGTTTACGTAC	clone6
LP1_latest_CATGAACTGTCACACT	clone6
LP1_latest_ATGGTTATGTATCACA	clone6
LP1_latest_ATAGTCTGATTTTCTA	clone6
LP1_latest_GTTAGAGCATTCGCGT	clone6
LP1_latest_TTCCGTTACTTTTCTA	clone6
LP1_latest_CGTTAGTTTGTACGAA	clone6
LP1_latest_TTGCAGCATCGAAAGT	clone6
LP1_latest_AATCTGCACTATTATT	clone6
LP1_latest_GCATAAACGTTTCATA	clone7
LP1_latest_GTCTTCTTGGTTATGA	clone7
LP1_latest_ACGTTCATTTTCGAAA	clone7
LP1_latest_TTAAACTATTTTTGTC	clone7
LP1_latest_TCGCTGGTAGCACTTC	clone7
LP1_latest_GGAGACTGTCCGTTAA	clone7
LP1_latest_TTCTTCGATTTGGTGC	clone7
LP1_latest_AGTCTATCTACCATTT	clone7
LP1_latest_TTATTTGTACTGTAAA	clone7
LP1_latest_TTTTGTTTGTATGCTT	clone7
LP1_latest_GTTCGACGGTCCTGTT	clone8
LP1_latest_TTTTTAATTATTTCAA	clone8
LP1_latest_CAGTAGTATGTTTCTA	clone8
LP1_latest_ACACTCGGTACATGCA	clone8
LP1_latest_GTATGAATACAGGAAT	clone8
LP1_latest_ACCTCGTGCAATCGTG	clone8
LP1_latest_ATAACTTAAACCCTCA	clone9
LP1_latest_TTCAAATATATCTCCA	clone10
LP1_latest_ATAGAAGTTACTTCGC	clone10
LP1_latest_TTCGTCTAGTCTATGA	clone10
LP1_latest_ACCGATGGGAAGTTCA	clone10
LP1_latest_TTTACTATCAAGATCA	clone10
LP1_latest_CTGATATGTTCGTTGA	clone10
LP1_latest_GTTGTTTATTTCCGGA	clone11
LP1_latest_CTAGAAGTTGCACTGC	clone11
LP1_latest_GGCTTCCAGAATGCCT	clone11
LP1_latest_GGTTAGTTTGTTGATG	clone11
LP1_latest_GACTTATTAAACTTAT	clone11
LP1_latest_ACAAATCCAGAAGGGT	clone11
LP1_latest_TCGGCTTAATGTGTCA	clone11
LP1_latest_ATTAGCGTATTTTACT	clone11
LP1_latest_TCTAACTATTAGGTTT	clone11
LP1_latest_CCCTATCCGATGTCTG	clone11
LP1_latest_AATGTGACTAAACTAT	clone11
LP1_latest_AAGGGTTTGTATAACA	clone12
LP1_latest_CAGATTCTTGCTAAAA	clone12
LP1_latest_TTGTTATTTATGATGA	clone12
LP1_latest_CCGACACACTTTCCTT	clone12
LP1_latest_TATTGTGCTTTGTATC	clone12
LP1_latest_TTTACTCTGGGTATAC	clone12
LP1_latest_GGTATTCCACGGGCCT	clone12
LP1_latest_TACTTTTAGTTGCTGT	clone12
LP1_latest_AGAGTGTGTCCGTTTC	clone12
LP1_latest_GTCTTTTACCGTGTAT	clone12
LP1_latest_AATGTTTATGACATCA	clone13
LP1_latest_TAGTATGGCACCGTCT	clone13
LP1_latest_CGGTGTGTTTTTCGTT	clone13
LP1_latest_TTAGTCACGTGAATGA	clone13
LP1_latest_GATAGCACTTTGTAGA	clone13
LP1_latest_TATGTACAACTGATCA	clone13
LP1_latest_AAAGAGTCTAAGCCGA	clone14
LP1_latest_GTCCGCGGTAAGAACC	clone14
LP1_latest_GTATTAACATGGGTCA	clone14
LP1_latest_CCAGAACATCGTAGAT	clone14
LP1_latest_TCTGAGGCACTGTAGC	clone14
LP1_latest_AAGCATTCACTATAGA	clone14
LP1_latest_AATAGCGACGCCTATC	clone14
LP1_latest_TTAGATAACATTTTTA	clone14
LP1_latest_TTAGGCCTTCGTTCTT	clone14
LP1_latest_TATACGCGAATCCTAA	clone14
LP1_latest_TTAACGGTTAGTTTGT	clone14
LP1_latest_TCCCACTGTTCTAAGA	clone14
LP1_latest_CTGTGGTGGCCCCGTA	clone14
LP1_latest_CTTCCATGTCCTTATT	clone14
LP1_latest_TTGACCAACGCGTTAT	clone14
LP1_latest_TCGTTTCAGTTACTTA	clone15
LP1_latest_AAACGATTGCTATTCC	clone15
LP1_latest_CTTGTTGCATAAACTC	clone16
LP1_latest_TAATCTTATTAACTAT	clone16
LP1_latest_ACCCGACTGTTGCTCT	clone16
LP1_latest_TTTGCGGGCAGTGCGT	clone16
LP1_latest_GTGCGCATATCCCGTT	clone16
LP1_latest_TTGTTAGTCGCTAGGA	clone16
LP1_latest_GAAGCTTAGATACGAT	clone16
LP1_latest_CGCGATTGATTGTAAT	clone17
LP1_latest_GGTACGTGATAATGGA	clone18
LP1_latest_GGTTGTTAGTTGTGGT	clone18
LP1_latest_TTGGGGGTTTGGGAGT	clone19
LP1_latest_GTTTGGTGGTCAGAAA	clone19
LP1_latest_TGCGTCTGCCTACTTT	clone19
LP1_latest_AGCGGTAATTACTATA	clone19
LP1_latest_GGGGGTTTGTTGATAA	clone19
LP1_latest_ACTCTTTGGGCTAGTA	clone19
LP1_latest_TCAGCAAGAATTTATA	clone19
LP1_latest_GGACTACTAATGTTGC	clone19
LP1_latest_TAATCCATACACATGC	clone19
LP1_latest_GGTCTAATGACTATAA	clone19
LP1_latest_TTTCTTTACGATTTGT	clone20
LP1_latest_TTCCACAGAGTTCCCT	clone20
LP1_latest_ATGTCCTCAGATTATA	clone20
LP1_latest_GCTACCGATCTTACGA	clone20
LP1_latest_TGCTCAACTTTTATCT	clone20
LP1_latest_GCACCATCGCTACTGA	clone20
LP1_latest_ATGGGTAAAAACGTCA	clone20
LP1_latest_TTGCCGCAGGCTGTTC	clone20
LP1_latest_TAGGTGCGTCCTCGTA	clone20
LP1_latest_GTCGTCGGTGATGGAA	clone20
LP1_latest_CTGCCTTAGAAGTAAG	clone20
LP1_latest_AATGCCGGAGTTGTTA	clone20
LP1_latest_TAATTTTCTTCATACA	clone20
LP1_latest_TTCAGATATGTGTTCA	clone20
LP1_latest_CGCGAGTAGCGTTGGT	clone20
LP1_latest_GTCTCATATCTGCTTC	clone21
LP1_latest_ACACCGCAGATTCACA	clone21
LP1_latest_CCTAGTAAATTTCGTG	clone21
LP1_latest_TTCCTGTACGGTCAAT	clone21
LP1_latest_TACGAGCCACTTCGGA	clone22
LP1_latest_AGTCCTAGATTATTCT	clone23
LP1_latest_CTCTATATGTTTAATA	clone24
LP1_latest_TATAGACCGCTTTACT	clone24
LP1_latest_GGCTGTACTTTGTGTA	clone24
LP1_latest_GCCTATTGTCTAAAGT	clone24
LP1_latest_TATAGGATCTTGTGTT	clone24
LP1_latest_TGAATACTGTGACCTT	clone24
LP1_latest_CTGTGCTTTTACACGT	clone24
LP1_latest_AAAAGGTTTATATCAA	clone25
LP1_latest_TCCGAAAGTGGGCTTT	clone25
LP1_latest_ATTACGGACCTTGGGT	clone25
LP1_latest_AAAATAATCTGTGTCA	clone25
LP1_latest_TACTTTAATAAGTTTG	clone25
LP1_latest_AGAATCCTTACATTTA	clone25
LP1_latest_AACCTTTGTTATTTGC	clone25
LP1_latest_TGTGAAGGTCCAGTCA	clone26
LP1_latest_TAATTCTTGACAGCTT	clone27
LP1_latest_ATTTAGTGACCTCTCT	clone28
LP1_latest_TTCAGATCGCACTCTA	clone29
LP1_latest_TAGAGTCTGAAACGAA	clone29
LP1_latest_TATTCTGTTAATCACT	clone29
LP1_latest_TAGGGTCTCGTTCAGT	clone29
LP1_latest_GCTATCTTTGGGCTTG	clone29
LP1_latest_TGACATTCTCTTATCT	clone29
LP1_latest_GTTGATGTTAGTGCGC	clone29
LP1_latest_CTATCATGCGTTGTAC	clone29
LP1_latest_ATACCGGTGTGGTCGT	clone29
LP1_latest_TCTTGAATTGTCCTGT	clone30
LP1_latest_AGCTGGGGTAAAATAA	clone30
LP1_latest_TTGCTGCTCGCCATTC	clone30
LP1_latest_GACTAGGCGTTATAAG	clone31
LP1_latest_GGATTGTATGGGTCGC	clone32
LP1_latest_ATATAGTCTATTAAGC	clone32
LP1_latest_ATCGAAGCTGTTTTGA	clone32
LP1_latest_TAGTGTGGATACTCTC	clone33
LP1_latest_CACTTTGGTTCCTTAA	clone34
LP1_latest_CCTTTTTTCCATCGTT	clone35
LP1_latest_AGCATTCGTTTGAACT	clone35
LP1_latest_TGCCATTCTTATAGTC	clone35
LP1_latest_TGGGTATAAGCTATAT	clone35
LP1_latest_GTCTATTTTGTTGACT	clone35
LP1_latest_TAGGACTACACATGAA	clone36
LP1_latest_ACGCATTTTTGTTAGA	clone37
LP1_latest_CATTCTCGGGGGTATT	clone38
LP1_latest_TGGTCTTTCACGGCGT	clone39
LP1_latest_GAGTCAATGGAATGTA	clone39
LP1_latest_AACGATCGTTGGCGAC	clone40
LP1_latest_ACCTTTTTCGAGTTAC	clone41
LP1_latest_AAGGCTATAATTTGCA	clone42
LP1_latest_TTACCTGTTGTTGCAC	clone43
LP1_latest_TGAACGTCGTTGATAA	clone44
LP1_latest_ATGATAATGTGGGTTG	clone45
LP1_latest_TGCAGGTTGATGCTCC	clone45
LP1_latest_TTGAACATGGTTACTA	clone45
LP1_latest_CGGTTACGTATATCAA	clone45
LP1_latest_TCCCCAAACTTTATGA	clone45
LP1_latest_ACATTGCGTCTTAGTA	clone45
LP1_latest_TTTTCCTCCCGCATAC	clone45
LP1_latest_GTATCCCTGCGTTATA	clone45
LP1_latest_TCGAACTCACATATTT	clone45
LP1_latest_GTTTGCGAGCCTCATA	clone45
LP1_latest_GAAGCGACTAAAGCAT	clone45
LP1_latest_ATCATTTCCGGACATA	clone45
LP1_latest_TTGGTCGGGGGGTCAC	clone45
LP1_latest_AGTCAAGTTAATTTAT	clone45
LP1_latest_TGAAGTCAGTTAGCAA	clone45
LP1_latest_TGACTCTCTCGCTTAA	clone45
LP1_latest_GTGGTGGGTACATCTT	clone45
LP1_latest_ATGGATGACATCTTGA	clone45
LP1_latest_CCGCTCCGTATATAAT	clone46
LP1_latest_TCCTTGCATATGGTAA	clone47
LP1_latest_CCCTTTCGTTTCACTA	clone47
LP1_latest_TTTTTACTAGGTTTCA	clone47
LP1_latest_TAAATGTTAACGCACA	clone47
LP1_latest_ATGCGAGTTGCTGGTC	clone47
LP1_latest_TTGATTGTCCTATACA	clone47
LP1_latest_TTATACTTAATAGTTA	clone47
LP1_latest_GAACATCTATCTCCGT	clone48
LP1_latest_TTTGGGCAATCTTCAC	clone49
LP1_latest_TGTTTTGTTCATTTCT	clone50
LP1_latest_TTTCTGTCGTACGTCT	clone50
LP1_latest_TATACATATGTATTCT	clone50
LP1_latest_GTAGTCAGTCTTGCTA	clone50
LP1_latest_TTGTAATGTATATAAT	clone50
LP1_latest_TTATTTGGTTCGTTGC	clone50
LP1_latest_GTGTAGTTTAATTCAT	clone50
LP1_latest_TCAGCGTTTCTTACAT	clone50
LP1_latest_GATCTGTTGACATTCA	clone50
LP1_latest_GTGCTGTACAGCCCAC	clone50
LP1_latest_TAAAAGCTTCTTTTCA	clone50
LP1_latest_GCGTTATACTATGTTC	clone50
LP1_latest_CTTCACTCTAGTGTGT	clone50
LP1_latest_GCGCTCGTTGTATAAA	clone50
LP1_latest_AGCCTTATCATTGGAT	clone50
LP1_latest_TACTTGCTTGGGTGAA	clone50
LP1_latest_CTGATCGCGGATCAAG	clone51
LP1_latest_CTACTTAGTTACTCAG	clone52
LP1_latest_TACTGTCAGCTTAGCA	clone53
LP1_latest_TGATAAAGTATACGTA	clone54
LP1_latest_CTTTTCACCCTCCTCA	clone55
LP1_latest_ACAATAGACAGTGGCC	clone56
LP1_latest_AGTTACAATCATAAAG	clone57
LP1_latest_TCTGTACTGGTTTAAC	clone58
LP1_latest_CCGTCGCCAGGATAGC	clone59
LP1_latest_GTCTTGATACCATTAA	clone60
LP1_latest_TTTATAAACCCTCTAA	clone61
LP1_latest_TGCACTTTTAATTGAA	clone62
LP1_latest_GTCTCAATGATCGCGA	clone63
LP1_latest_TTTCGCATTCGTTTAT	clone63
LP1_latest_TTTAGATTCGCGTTAT	clone63
LP1_latest_TAAGGTTATCTGGAAC	clone64
LP1_latest_CATTGGTCCAACTGTC	clone65
LP1_latest_TATCATATCTCTTCAA	clone65
LP1_latest_TTATATGATTTGGGCA	clone65
LP1_latest_TGCCAGGTATACCTCA	clone66
LP1_latest_CGCGTCTTCTGGGGCT	clone66
LP1_latest_TATCAGAAGCGTTCTC	clone67
LP1_latest_CATTTCATGATAGGTC	clone67
LP1_latest_ATTGTTGCAGACCATC	clone67
LP1_latest_TAGACACTGCGTTGAT	clone68
LP1_latest_TTCTTGTTGATATCGA	clone69
LP1_latest_TTGTTTCAGGTGTTTT	clone70
LP1_latest_GTAGCTTACACTTAAT	clone70
LP1_latest_GTGACTTGAGAGGACT	clone70
LP1_latest_GTGCTCTATACTATGA	clone71
LP1_latest_CCTGTGCTCTCTTCAA	clone72
LP1_latest_GTGGCATCACAATGTG	clone72
LP1_latest_ATTCACATGGTTATAG	clone73
LP1_latest_TGTGAGTGGCACATAG	clone73
LP1_latest_TATTATTCGTCACGGA	clone73
LP1_latest_AGTACTGCTTTCAATA	clone73
LP1_latest_TGTTTATTGTTGTCAA	clone73
LP1_latest_TCCATTTTATTAGTTG	clone74
LP1_latest_GCCTTGTTATGACACT	clone75
LP1_latest_TTAAAAGTTTGGAGGT	clone76
LP1_latest_GTGCAACACATACATT	clone76
LP1_latest_GAAGCTAGATGACAAT	clone77
LP1_latest_ATATCTACCGCATCTC	clone78
LP1_latest_CCGCCTCCACTGCCGT	clone79
LP1_latest_ATGTCGCAGGATCTTG	clone80
LP1_latest_TTTCGTTAAATGTGCA	clone81
LP1_latest_TGCTCGTTTACCGGTT	clone82
LP1_latest_GGATACGTGTAGATCA	clone82
LP1_latest_GTTTAGAGTGGTGGGA	clone82
LP1_latest_TCAATTATGAGTCACA	clone82
LP1_latest_GACCACTTGTACCGTA	clone82
LP1_latest_GTGCCAAGATCACACA	clone82
LP1_latest_ACGTTAATCATGGAGT	clone82
LP1_latest_CTGAGTATCGTAAGTA	clone82
LP1_latest_CTCTGGTCAGTTAAAG	clone82
LP1_latest_GCAGATATTTTCAGTT	clone82
LP1_latest_GCTTTACTTGGTTGCC	clone83
LP1_latest_TGAAGCTCCTAAATAA	clone84
LP1_latest_GGGCTTTTTAGCACAC	clone85
LP1_latest_TAGTACACATAAATCA	clone86
LP1_latest_CGTTAGACATATTCTT	clone86
LP1_latest_CATGTGTTACTGAAAA	clone86
LP1_latest_GACGAATTATGGGTAT	clone87
LP1_latest_CTTATGTCTGTTGCTA	clone88
LP1_latest_CACTTTTTCTATTTGG	clone89
LP1_latest_TGATTTCTAAATCCTT	clone90
LP1_latest_CGTACCTGGTCTAGAA	clone91
LP1_latest_CATTGGTACAATGAGC	clone92
LP1_latest_AATACCACGTCAAGTA	clone93
LP1_latest_TACCTCCACTGATGCA	clone94
LP1_latest_TTTTCGGCGTTATACT	clone95
LP1_latest_CAATTCTTTAATGTCA	clone96
LP1_latest_GAGGAAATGTTTACCA	clone97
LP1_latest_TCTAGTAAACGTTGGT	clone98
LP1_latest_TATTCCGTTCTAAGAC	clone99
LP1_latest_TCTTAACAGGTGAACC	clone100
LP1_latest_TTTCTTGTATACAGCA	clone101
LP1_latest_CCTCCTTCAGTTCCCA	clone102
LP1_latest_ATATCATTTTATGGTT	clone103
LP1_latest_ATTTATCATAGCTTTA	clone104
LP1_latest_TTAGAGCAGGGATTTC	clone105
LP1_latest_AATTTCTTCATTCTCA	clone106
LP1_latest_TGACGGGTTAACAGTT	clone106
LP1_latest_TTCCGTCACGATATTC	clone106
LP1_latest_TATTTTTACCTGGTCA	clone106
LP1_latest_ATGGCTTCTCTCTGCA	clone106
LP1_latest_TGACAGTGTGAAGATT	clone107
LP1_latest_GTACTTAAGGGGATCA	clone108
LP1_latest_GGATTTCATATCAAAA	clone109
LP1_latest_ATTTAGTACTTGCTCC	clone110
LP1_latest_GGTGCTTGACATTATA	clone111
LP1_latest_CCTGTATGCACGGAGG	clone112
LP1_latest_CCACAGCTATCTTCCA	clone113
LP1_latest_TTTCTTTATCTAAGGT	clone113
LP1_latest_ATGCGCTGACCATCAT	clone113
LP1_latest_TACCAAACAGTATACC	clone114
LP1_latest_CACTTGTATCTTAAGC	clone115
LP1_latest_CTATCAGTTACTCAAT	clone116
LP1_latest_TTGAATCTAGTGCTAA	clone117
LP1_latest_TCTTTTTTTGGAACAC	clone118
LP1_latest_GTCTGCCAGATAATTT	clone119
LP1_latest_TAAAAAGGAAAAAGTA	clone120
LP1_latest_TTTTATTATGACGACA	clone121
LP1_latest_TTTTTTCCGTGGATGA	clone122
LP1_latest_TTGATTTTTAAACACA	clone123
LP1_latest_ATCCCTTACAAGGTTC	clone124
LP1_latest_TATAAAATTAATTCGA	clone125
LP1_latest_TTGTTCATGGTTAAAT	clone126
LP1_latest_TTCTCAGTCCATGGAC	clone127
LP1_latest_TGTAGTGAATCTTCAC	clone128
LP1_latest_GCCAGGACATTTATAG	clone129
LP1_latest_GTGAGAAGATTCAAGA	clone130
LP1_latest_AATTTGTGGATTACTT	clone131
LP1_latest_TTGCAATAGCTAGTCT	clone132
LP1_latest_AGTGAGTCAATGTTCT	clone133
LP1_latest_TCTGTGTTTATAGACT	clone134
LP1_latest_CAGACTAACCCCTGCA	clone135
LP1_latest_GTTGACAACTTTGATA	clone135
LP1_latest_ATTTTAGTTTTTAAGA	clone136
LP1_latest_CTTTAGTTCTTATGTG	clone137
LP1_latest_AATTGCTGTTTACGTG	clone138
LP1_latest_ATTGGTTCTGAGGAGG	clone139
LP1_latest_ACTTTGTACTTTTGAT	clone140
LP1_latest_GCTTTAGGATTATTAA	clone140
LP1_latest_GTCATCTCTTAACCGA	clone140
LP1_latest_GTCCACTCTTAACTCA	clone140
LP1_latest_TTACTGGAGTAGGTGT	clone141
LP1_latest_TTGGATTTGCAAAGCA	clone141
LP1_latest_TGTTGCTCGATTAGAA	clone142
LP1_latest_GTTTATTTTCCTTGTA	clone143
LP1_latest_TGGGCTGTATAACGAT	clone144
LP1_latest_ATAAAGGCGGTGATCA	clone145
LP1_latest_AGAATCTTCCTGTTCA	clone146
LP1_latest_GAAGGGTCCGTGTAAT	clone147
LP1_latest_ATTTCTACTGATTTCA	clone148
LP1_latest_AGTTGATAGTTGAAAA	clone149
LP1_latest_GATATTTTATATTTCA	clone150
LP1_latest_GTGGGTAAGAGTGTTG	clone151
LP1_latest_GTGGTAATACGTGCAA	clone152
LP1_latest_AGTCCATAATCCATAT	clone152
LP1_latest_ATCCCTTGGCATCAAT	clone153
LP1_latest_TTGATATGGTTAGCCA	clone154
LP1_latest_ATCACTTTAGGTAGAA	clone155
LP1_latest_TAATCCGATTTGCTTC	clone156
LP1_latest_ATATATTCTTTCACAG	clone157
LP1_latest_ACGTTTGTTTAGTTTT	clone158
LP1_latest_GGTCCGGTTTCGATTT	clone159
LP1_latest_GGAAGTTGGCTATTGG	clone160
LP1_latest_CATTCATGATCCTTAC	clone161
LP1_latest_AGACTCTTAGCTGTTA	clone162
LP1_latest_AATGCGGATGTTAGTT	clone163
LP1_latest_TTCTTTTCAGTTCTCC	clone164
LP1_latest_GATGTATTCATTATGA	clone165
LP1_latest_GAAAGGCAATAGTTAA	clone166
LP1_latest_TTTACTTGTTAGGGCA	clone167
LP1_latest_TTAAGAGGTTATATTT	clone168
LP1_latest_GATTTTCGCTTATTTA	clone169
LP1_latest_CCGGCGTACCATGATA	clone170
LP1_latest_ATGATGGCCCAGGACC	clone171
LP1_latest_AAATGACGATCGTTTA	clone172
LP1_latest_GTATTACTCGACGTCA	clone173
LP1_latest_CTATCTCATTTATTCA	clone174
LP1_latest_CACGTGAGCGCGACTA	clone175
LP1_latest_TCCAACTTCATTCTTC	clone176
LP1_latest_TTTTAAAGCAATGGGT	clone177
LP1_latest_TGAAGTGGTTCCTATA	clone178
LP1_latest_TGGTTTTTAACTCGCA	clone179
LP1_latest_TATGCCAACTTTCTTC	clone180
LP1_latest_GTTTAATTGTTTTTTA	clone180
LP1_latest_TTATATATCGATGGTA	clone181
LP1_latest_GGGGTGCATCCAAAAA	clone182
LP1_latest_TCCTTTAAAAAATGGA	clone183
LP1_latest_GAAACTTGGATCAGTA	clone184
LP1_latest_TATAGTTTACTGCTAA	clone185
LP1_latest_AGTAATTCCATTATCA	clone186
LP1_latest_CATATATAATTGGGGA	clone187
LP1_latest_CATCACGTGCATTCAA	clone188
LP1_latest_TACTTGCACTATTAAC	clone189
LP1_latest_AAAGTTCCATAGCGAA	clone190
LP1_latest_AGTAGTCTGCGCTACA	clone191
