## Supplementary Table 3 for "Effect of genomic and cellular environments on gene expression noise"

### Sheet: intrinsic features
Coefficients:
	Estimate	Std.Error	zvalue	Pr(>|z|)
(Intercept)	1.34579	5.10581	0.264	0.792104
H2AZ	1.99185	1.0951	1.819	0.068931	.
H3K27ac	0.570385	1.72337	0.331	0.740666
H3K27me3	-2.0465	0.991244	-2.065	0.038963	*
H3K36me3	0.737887	0.905903	0.815	0.415341
H3K4me1	1.94568	1.15977	1.678	0.093418	.
H3K4me2	-5.5167	1.65409	-3.335	0.000852	***
H3K4me3	-0.652842	0.570174	-1.145	0.252214
H3K79me2	-0.168034	0.942407	-0.178	0.858485
H3K9ac	2.7586	1.71251	1.611	0.107212
H3K9me3	-0.390926	1.21905	-0.321	0.748453
H4K20me1	0.012563	1.01791	0.012	0.990153
ZNF76_HUMAN.H11MO.0.C	0.140403	0.057836	2.428	0.015199	*
RARA_HUMAN.H11MO.0.A	-0.089548	0.047127	-1.9	0.057414	.
OSR2_HUMAN.H11MO.0.C	0.034485	0.043182	0.799	0.424533
NR1D1_HUMAN.H11MO.0.B	-0.048871	0.052722	-0.927	0.353951
TAF1_HUMAN.H11MO.0.A	0.044132	0.023166	1.905	0.056772	.
NFIA_HUMAN.H11MO.0.C	0.076879	0.063213	1.216	0.22391
RFX5_HUMAN.H11MO.0.A	0.079814	0.065768	1.214	0.224909
ZBTB6_HUMAN.H11MO.0.C	-0.040722	0.060624	-0.672	0.50177
E2F7_HUMAN.H11MO.0.B	-0.15198	0.050222	-3.026	0.002477	**
MAFF_HUMAN.H11MO.0.B	-0.002068	0.047938	-0.043	0.965583
SMAD4_HUMAN.H11MO.0.B	0.054759	0.062023	0.883	0.377298
RORA_HUMAN.H11MO.0.C	0.00266	0.060981	0.044	0.965211
BACH1_HUMAN.H11MO.0.A	0.13521	0.063127	2.142	0.032204	*
SMAD3_HUMAN.H11MO.0.B	-0.119965	0.037554	-3.195	0.001401	**
MTF1_HUMAN.H11MO.0.C	-0.07452	0.0805	-0.926	0.354591
E2F3_HUMAN.H11MO.0.A	0.150491	0.062334	2.414	0.015766	*
ZFX_HUMAN.H11MO.0.A	0.075908	0.062028	1.224	0.221041
FEV_HUMAN.H11MO.0.B	0.12844	0.068321	1.88	0.060114	.
ZEB1_HUMAN.H11MO.0.A	-0.037002	0.059668	-0.62	0.535165
MITF_HUMAN.H11MO.0.A	0.056742	0.084473	0.672	0.501764
RXRB_HUMAN.H11MO.0.C	-0.143038	0.07792	-1.836	0.066401	.
SNAI1_HUMAN.H11MO.0.C	0.007748	0.068822	0.113	0.910362
IKZF1_HUMAN.H11MO.0.C	-0.041651	0.038834	-1.073	0.28348
SOX5_HUMAN.H11MO.0.C	-0.234853	0.081258	-2.89	0.00385	**
GC_content	-0.012097	0.143736	-0.084	0.932929
atac_count	0.128823	0.049026	2.628	0.008597	**
in_gene	-0.164337	0.551064	-0.298	0.765537
n_enhancers	0.048919	0.05782	0.846	0.397518
Signif.	codes:		‘***’	0.001	‘**’	0.01	‘*’	0.05	‘.’	0.1

### Sheet: extrinsic features
Coefficients:
	Estimate	Std.Error	zvalue	Pr(>|z|)
(Intercept)	-18.458	6.202	-2.976	0.00292	**
s_prop	-2.754	8.411	-0.327	0.74338
g2_prop	21.045	12.583	1.672	0.09443	.
cd24_prop	21.748	7.814	2.783	0.00538	**
---
Signif.	codes:		‘***’	0.001	‘**’	0.01	‘*’	0.05	‘.’	0.1

### Sheet: intrinsic+extrinsic
Coefficients:
	Estimate	Std.Error	zvalue	Pr(>|z|)
(Intercept)	-11.2016	8.9927	-1.246	0.2129
s_prop	2.2506	11.0642	0.203	0.8388
g2_prop	9.14941	16.3645	0.559	0.5761
cd24_prop	21.8469	10.4664	2.087	0.0369	*
H3K27me3	-2.48413	1.47109	-1.689	0.0913	.
H3K4me2	-0.930561	1.35079	-0.689	0.4909
ZNF76_HUMAN.H11MO.0.C	-0.001891	0.070971	-0.027	0.9787
E2F7_HUMAN.H11MO.0.B	0.015325	0.054278	0.282	0.7777
BACH1_HUMAN.H11MO.0.A	0.06104	0.07567	0.807	0.4199
SMAD3_HUMAN.H11MO.0.B	-0.075675	0.06427	-1.177	0.239
E2F3_HUMAN.H11MO.0.A	-0.064613	0.086162	-0.75	0.4533
SOX5_HUMAN.H11MO.0.C	-0.29872	0.175701	-1.7	0.0891	.
atac_count	0.182716	0.095266	1.918	0.0551	.
Signif.	codes:		‘***’	0.001	‘**’	0.01	‘*’	0.05	‘.’	0.1
