## Supplementary Table 2 for "Effect of genomic and cellular environments on gene expression noise"

### Sheet: intrinsic features
Coefficients:
	Estimate	Std.Error	zvalue	Pr(>|z|)
(Intercept)	3.56277	4.04669	0.88	0.37863
H2AZ	0.849794	0.97453	0.872	0.38321
H3K27ac	0.531196	0.954012	0.557	0.57766
H3K27me3	-1.03122	0.816199	-1.263	0.20643
H3K36me3	0.117724	0.841568	0.14	0.88875
H3K4me1	-1.57073	0.976548	-1.608	0.10774
H3K4me2	0.765976	0.964287	0.794	0.42699
H3K4me3	-0.911568	0.489063	-1.864	0.06233	.
H3K79me2	-0.052276	0.928196	-0.056	0.95509
H3K9ac	0.329698	0.941191	0.35	0.72611
H3K9me3	1.21127	1.10876	1.092	0.27463
H4K20me1	-0.540203	0.865013	-0.625	0.5323
REST_HUMAN.H11MO.0.A	-0.015667	0.051428	-0.305	0.76064
RARG_HUMAN.H11MO.0.B	-0.124232	0.050323	-2.469	0.01356	*
ZNF41_HUMAN.H11MO.0.C	0.036684	0.038652	0.949	0.34258
NR1D1_HUMAN.H11MO.0.B	0.030105	0.030762	0.979	0.32777
NFIC_HUMAN.H11MO.0.A	0.11067	0.046819	2.364	0.01809	*
CLOCK_HUMAN.H11MO.0.C	0.099307	0.062822	1.581	0.11393
NFIA_HUMAN.H11MO.0.C	-0.131344	0.058066	-2.262	0.0237	*
ZBTB6_HUMAN.H11MO.0.C	-0.055094	0.043232	-1.274	0.20253
ELF2_HUMAN.H11MO.0.C	0.013547	0.084282	0.161	0.87231
SMAD4_HUMAN.H11MO.0.B	-0.002555	0.040849	-0.063	0.95012
GABPA_HUMAN.H11MO.0.A	0.010101	0.101835	0.099	0.92099
ELK4_HUMAN.H11MO.0.A	-0.156589	0.113499	-1.38	0.16769
ALX1_HUMAN.H11MO.0.B	-0.050472	0.054065	-0.934	0.35054
ETV1_HUMAN.H11MO.0.A	0.035742	0.084604	0.422	0.67269
ATF1_HUMAN.H11MO.0.B	-0.482481	0.169115	-2.853	0.00433	**
CREM_HUMAN.H11MO.0.C	0.19017	0.103303	1.841	0.06564	.
MAX_HUMAN.H11MO.0.A	-0.081829	0.072136	-1.134	0.25664
TFAP4_HUMAN.H11MO.0.A	0.081444	0.038802	2.099	0.03582	*
EPAS1_HUMAN.H11MO.0.B	0.155644	0.244907	0.636	0.52509
ARNT_HUMAN.H11MO.0.B	0.109925	0.241768	0.455	0.64934
FOXO4_HUMAN.H11MO.0.C	-0.054311	0.0312	-1.741	0.08173	.
HIF1A_HUMAN.H11MO.0.C	-0.290674	0.169478	-1.715	0.08632	.
GC_content	-0.050305	0.110175	-0.457	0.64797
atac_count	-0.026874	0.043414	-0.619	0.53591
in_gene	-0.912144	0.456914	-1.996	0.0459	*
n_enhancers	0.00996	0.048931	0.204	0.83871
---
Signif.	codes:		‘***’	0.001	‘**’	0.01	‘*’	0.05	‘.’	0.1

### Sheet: extrinsic features
Coefficients:
	Estimate	Std.Error	zvalue	Pr(>|z|)
(Intercept)	15.707	7.014	2.239	0.025136	*
s_prop	6.484	7.335	0.884	0.376682
g2_prop	29.842	11.741	2.542	0.011032	*
cd24_prop	-34.056	9.176	-3.712	0.000206	***
---
Signif.	codes:		‘***’	0.001	‘**’	0.01	‘*’	0.05	‘.’	0.1

### Sheet: intrinsic+extrinsic
Coefficients:
	Estimate	Std.Error	zvalue	Pr(>|z|)
(Intercept)	17.1808	9.1509	1.877	0.06045	.
s_prop	9.52451	8.54262	1.115	0.26488
g2_prop	46.2411	15.4343	2.996	0.00274	**
cd24_prop	-38.8404	12.6291	-3.075	0.0021	**
H3K4me3	-0.60963	0.48402	-1.26	0.20784
RARG_HUMAN.H11MO.0.B	-0.03277	0.09933	-0.33	0.74144
FOXO4_HUMAN.H11MO.0.C	-0.06476	0.05526	-1.172	0.24121
HIF1A_HUMAN.H11MO.0.C	-0.20368	0.3294	-0.618	0.53634
TFAP4_HUMAN.H11MO.0.A	0.1445	0.07894	1.83	0.06719	.
CREM_HUMAN.H11MO.0.C	0.09639	0.18121	0.532	0.5948
ATF1_HUMAN.H11MO.0.B	-0.42056	0.27866	-1.509	0.13123
NFIC_HUMAN.H11MO.0.A	0.02706	0.07407	0.365	0.71492
CLOCK_HUMAN.H11MO.0.C	-0.08892	0.09427	-0.943	0.34556
NFIA_HUMAN.H11MO.0.C	-0.1077	0.10113	-1.065	0.28688
in_gene	-0.82927	0.98817	-0.839	0.40136
---
Signif.	codes:		‘***’	0.001	‘**’	0.01	‘*’	0.05	‘.’	0.1
